# Degron-Informed Design of DCAF10 Recruiter for Targeted Protein Degradation

**DOI:** 10.64898/2026.11.20.767674

**Authors:** Chen Zhou, Yuki Aketa, Pedro A S Vaz de Castro, Chenlu Zhang, Xiaokang Jin, Weiguo Cui, Xiaoyu Zhang

**Affiliations:** Department of Chemistry, Northwestern University, Evanston, Illinois 60208; Department of Pathology, Northwestern University, Feinberg School of Medicine, Chicago, Illinois 60611; Chemistry of Life Processes Institute, Northwestern University, Evanston, Illinois 60208; Robert H. Lurie Comprehensive Cancer Center, Northwestern University, Chicago, Illinois 60611; Center for Human Immunobiology, Northwestern University, Chicago, Illinois 60611; International Institute for Nanotechnology, Northwestern University, Evanston, Illinois 60208

## Abstract

Targeted protein degradation (TPD) is an emerging biological and therapeutic strategy that harnesses small molecules or biologics to eliminate proteins of interest by engaging the cellular protein degradation machinery. Here, we report DCAF10 as a TPD-competent E3 ligase. Guided by DCAF10’s endogenous recognition of N-terminal acetyl-glycine degrons, we developed an Ac-Gly-Phe-Gly (Ac-GFG)-based recruiter capable of inducing DCAF10-dependent degradation of FKBP12 and multiple protein kinases. Interestingly, the Ac-GFG-based recruiter also exhibited a minor dependence on a secondary E3 ligase, FBXO22, potentially due to metabolic conversion that generates a terminal amine-containing species. Structure-activity relationship studies further identified an optimized N-propionyl-Gly-Phe-Ile (Pr-GFI) motif that enables potent degradation of FKBP12 (DC_50_ = 1.56 nM, D_max_ = 96%) with exclusive dependence on DCAF10. We further leveraged this recruiting motif to develop a BRD9 degrader that induces potent, selective, and DCAF10-dependent degradation. Our findings establish the Pr-GFI motif as a potent and selective DCAF10 recruiter and provide a new chemical handle for expanding the scope of TPD.
