## Supplementary Table 2 for "Degron-Informed Design of DCAF10 Recruiter for Targeted Protein Degradation"

### Sheet: Summary
	TMT tag	Sample description
	Abundances (Grouped): F1, 126	HEK293T cells expressing FLAG-FKBP12, 0.1 µM BTZ, DMSO
	Abundances (Grouped): F1, 127	HEK293T cells expressing FLAG-FKBP12, 0.1 µM BTZ, DMSO
	Abundances (Grouped): F1, 128	HEK293T cells expressing FLAG-FKBP12, 0.1 µM BTZ, DMSO
	Abundances (Grouped): F1, 129	HEK293T cells expressing FLAG-FKBP12, 0.1 µM BTZ, 5 µM ZA1
	Abundances (Grouped): F1, 130	HEK293T cells expressing FLAG-FKBP12, 0.1 µM BTZ, 5 µM ZA1
	Abundances (Grouped): F1, 131	HEK293T cells expressing FLAG-FKBP12, 0.1 µM BTZ, 5 µM ZA1

### Sheet: AP-MS
Accession	Description	Coverage [%]	# Peptides	# PSMs	# Unique Peptides	# AAs	MW [kDa]	calc. pI	Score Sequest HT: Sequest HT	# Peptides (by Search Engine): Sequest HT	Gene Symbol	Abundances (Grouped): F1, 126	Abundances (Grouped): F1, 127	Abundances (Grouped): F1, 128	Abundances (Grouped): F1, 129	Abundances (Grouped): F1, 130	Abundances (Grouped): F1, 131
P60709	Actin, cytoplasmic 1 OS=Homo sapiens OX=9606 GN=ACTB PE=1 SV=1	35	13	27	13	375	41.7	5.48	58	13	ACTB	99.9	91.7	116.3	115.5	106.5	70.1
P02768	Albumin OS=Homo sapiens OX=9606 GN=ALB PE=1 SV=2	7	4	6	4	609	69.3	6.28	15.45	4	ALB	92.9	74.5	278.9	48.1	49.3	56.2
P25705	ATP synthase subunit alpha, mitochondrial OS=Homo sapiens OX=9606 GN=ATP5F1A PE=1 SV=1	7	3	4	3	553	59.7	9.13	8.99	3	ATP5F1A	91	63.7	101.8	139.4	111	93.1
P36542	ATP synthase subunit gamma, mitochondrial OS=Homo sapiens OX=9606 GN=ATP5F1C PE=1 SV=1	8	2	2	2	298	33	9.22	0	2	ATP5F1C	106.1	89.5	117.2	104.5	91.3	91.3
Q9NYF8	Bcl-2-associated transcription factor 1 OS=Homo sapiens OX=9606 GN=BCLAF1 PE=1 SV=2	2	2	2	2	920	106.1	9.98	4.5	2	BCLAF1	124.1	85.8	101.6	128.4	77.3	83
Q9H3K6	BolA-like protein 2 OS=Homo sapiens OX=9606 GN=BOLA2B PE=1 SV=1	41	3	4	3	86	10.1	6.52	8.69	3	BOLA2; BOLA2B	92.1	101	111.9	95.9	103.8	95.3
P0DP25	Calmodulin-3 OS=Homo sapiens OX=9606 GN=CALM3 PE=1 SV=1	6	1	1	1	149	16.8	4.22	2.83	1	CALM3	104.4	92.2	113.6	121.5	101.1	67.2
Q9NZT1	Calmodulin-like protein 5 OS=Homo sapiens OX=9606 GN=CALML5 PE=1 SV=2	5	1	1	1	146	15.9	4.44	2.12	1	CALML5	147.4	104.3	102.5	56.2	69.3	120.4
P52907	F-actin-capping protein subunit alpha-1 OS=Homo sapiens OX=9606 GN=CAPZA1 PE=1 SV=3	13	3	3	2	286	32.9	5.69	4.87	3	CAPZA1	107.1	80.4	128.3	117.4	100.7	66.1
P47755	F-actin-capping protein subunit alpha-2 OS=Homo sapiens OX=9606 GN=CAPZA2 PE=1 SV=3	10	2	2	1	286	32.9	5.85	2.97	2	CAPZA2	71.3	93.5	105	149.6	112.3	68.2
P54105	Methylosome subunit pICln OS=Homo sapiens OX=9606 GN=CLNS1A PE=1 SV=1	14	2	2	2	237	26.2	4.11	7.69	2	CLNS1A	92.7	79.6	91.9	141.8	109.4	84.5
Q9NQ92	Coordinator of PRMT5 and differentiation stimulator OS=Homo sapiens OX=9606 GN=COPRS PE=1 SV=3	7	1	1	1	184	20.1	4.18	2.02	1	COPRS	93.9	69.6	74.4	160.3	114.2	87.7
Q9ULV4	Coronin-1C OS=Homo sapiens OX=9606 GN=CORO1C PE=1 SV=1	2	1	1	1	474	53.2	7.08	2.36	1	CORO1C	86.2	86.2	93.8	160.7	92.3	80.8
Q13616	Cullin-1 OS=Homo sapiens OX=9606 GN=CUL1 PE=1 SV=2	4	3	3	3	776	89.6	8	5.43	3	CUL1	41.6	42.6	59.3	176.1	144.5	135.8
Q13620	Cullin-4B OS=Homo sapiens OX=9606 GN=CUL4B PE=1 SV=4	1	1	1	1	913	103.9	7.37	0	1	CUL4B	0	0	24.6	206.8	199.6	169.1
Q5QP82	DDB1- and CUL4-associated factor 10 OS=Homo sapiens OX=9606 GN=DCAF10 PE=1 SV=1	50	24	53	24	559	60.5	7.5	122.05	24	DCAF10	4.7	4.2	5.8	196.3	211.4	177.6
P81605	Dermcidin OS=Homo sapiens OX=9606 GN=DCD PE=1 SV=2	10	1	2	1	110	11.3	6.54	3.95	1	DCD	175.4	141.2	92.3	74.1	57.3	59.7
Q16531	DNA damage-binding protein 1 OS=Homo sapiens OX=9606 GN=DDB1 PE=1 SV=1	19	18	25	18	1140	126.9	5.26	52.77	18	DDB1	5.4	4.8	6.9	200.3	225.9	156.7
P17844	Probable ATP-dependent RNA helicase DDX5 OS=Homo sapiens OX=9606 GN=DDX5 PE=1 SV=1	7	3	3	3	614	69.1	8.92	7.73	3	DDX5	86.4	94.3	90.7	152.3	106	70.4
O43143	ATP-dependent RNA helicase DHX15 OS=Homo sapiens OX=9606 GN=DHX15 PE=1 SV=2	3	3	3	3	795	90.9	7.46	2.09	3	DHX15	106.9	75	99.5	146.3	86.5	85.9
P31689	DnaJ homolog subfamily A member 1 OS=Homo sapiens OX=9606 GN=DNAJA1 PE=1 SV=2	3	1	2	1	397	44.8	7.08	2.16	1	DNAJA1	127.6	74.3	93.9	124	104.7	75.5
Q96BY6	Dedicator of cytokinesis protein 10 OS=Homo sapiens OX=9606 GN=DOCK10 PE=1 SV=3	1	1	1	1	2186	249.4	7.14	2.41	1	DOCK10	120.3	120.7	87.6	95	97.1	79.3
P15924	Desmoplakin OS=Homo sapiens OX=9606 GN=DSP PE=1 SV=3	1	3	3	3	2871	331.6	6.81	2.11	3	DSP	95.9	161.1	75.9	51.2	89.4	126.5
P68104	Elongation factor 1-alpha 1 OS=Homo sapiens OX=9606 GN=EEF1A1 PE=1 SV=1	4	2	2	2	462	50.1	9.01	3.05	2	EEF1A1	109.7	81.5	130.8	92.9	96.1	89
P23588	Eukaryotic translation initiation factor 4B OS=Homo sapiens OX=9606 GN=EIF4B PE=1 SV=2	11	7	9	7	611	69.1	5.73	4.34	7	EIF4B	77.4	72.5	84.6	173.4	109.3	82.7
Q8NEZ5	F-box only protein 22 OS=Homo sapiens OX=9606 GN=FBXO22 PE=1 SV=1	14	5	5	5	403	44.5	7.03	6.11	5	FBXO22	7.9	4.7	14.8	197.9	200.8	173.9
Q96RD9	Fc receptor-like protein 5 OS=Homo sapiens OX=9606 GN=FCRL5 PE=1 SV=3	1	1	1	1	977	106.4	7.14	0	1	FCRL5	102.6	109.2	138.2	73.1	93.6	83.3
P62942	Peptidyl-prolyl cis-trans isomerase FKBP1A OS=Homo sapiens OX=9606 GN=FKBP1A PE=1 SV=2	64	7	234	7	108	11.9	8.16	495.69	7	FKBP1A	105.5	108.9	116.7	89.1	96.8	83
Q9HA64	Ketosamine-3-kinase OS=Homo sapiens OX=9606 GN=FN3KRP PE=1 SV=2	5	1	1	1	309	34.4	7.33	3.52	1	FN3KRP	110.5	94.7	94.7	108.3	101.9	90
Q9HAV0	Guanine nucleotide-binding protein subunit beta-4 OS=Homo sapiens OX=9606 GN=GNB4 PE=1 SV=3	3	1	1	1	340	37.5	6	2.14	1	GNB4	125.9	93.7	94.5	96.3	95	94.5
P16401	Histone H1.5 OS=Homo sapiens OX=9606 GN=H1-5 PE=1 SV=3	3	1	1	1	226	22.6	10.92	1.68	1	H1-5	88.6	84.8	123.2	104.5	113.4	85.5
Q99880	Histone H2B type 1-L OS=Homo sapiens OX=9606 GN=H2BC13 PE=1 SV=3	38	5	8	1	126	13.9	10.32	20.99	5	H2BC13	137.8	69.7	95.2	87.9	99.7	109.6
Q16778	Histone H2B type 2-E OS=Homo sapiens OX=9606 GN=H2BC21 PE=1 SV=3	38	5	8	1	126	13.9	10.32	23.05	5	H2BC21	95	82.3	107.6	109.8	97.1	108.2
P84243	Histone H3.3 OS=Homo sapiens OX=9606 GN=H3-3B PE=1 SV=2	10	2	2	2	136	15.3	11.27	3.59	2	H3-3A; H3-3B	84.8	88.6	126.3	87.6	95.7	117
P62805	Histone H4 OS=Homo sapiens OX=9606 GN=H4-16 PE=1 SV=2	11	2	4	2	103	11.4	11.36	9.4	2	H4C1; H4C11; H4C12; H4C13; H4C14; H4C15; H4C16; H4C2; H4C3; H4C4; H4C5; H4C6; H4C8; H4C9	96	81.2	91.6	132.5	98.5	100.2
A0A2R8Y4L2	Heterogeneous nuclear ribonucleoprotein A1-like 3 OS=Homo sapiens OX=9606 GN=HNRNPA1L3 PE=4 SV=1	12	3	4	3	275	29.2	9.48	10.8	3	HNRNPA1L3	96.9	87.8	84.4	155.9	97.9	77.1
P22626	Heterogeneous nuclear ribonucleoproteins A2/B1 OS=Homo sapiens OX=9606 GN=HNRNPA2B1 PE=1 SV=2	22	6	6	6	353	37.4	8.95	15.6	6	HNRNPA2B1	99.6	74.3	83.9	161.8	103	77.3
P51991	Heterogeneous nuclear ribonucleoprotein A3 OS=Homo sapiens OX=9606 GN=HNRNPA3 PE=1 SV=2	3	1	1	1	378	39.6	9.01	2.83	1	HNRNPA3	96.3	74.7	87.9	146.5	107.1	87.5
Q99729	Heterogeneous nuclear ribonucleoprotein A/B OS=Homo sapiens OX=9606 GN=HNRNPAB PE=1 SV=2	10	3	3	3	332	36.2	8.21	7.53	3	HNRNPAB	85.4	101.2	93.1	150.2	94.1	76.1
P07910	Heterogeneous nuclear ribonucleoproteins C1/C2 OS=Homo sapiens OX=9606 GN=HNRNPC PE=1 SV=4	13	4	8	4	306	33.7	5.08	16.83	4	HNRNPC	92	92.6	87.8	141.5	102.1	83.9
Q14103	Heterogeneous nuclear ribonucleoprotein D0 OS=Homo sapiens OX=9606 GN=HNRNPD PE=1 SV=1	7	2	2	2	355	38.4	7.81	5.41	2	HNRNPD	93.2	95.7	87.8	130.7	102.4	90.2
P31943	Heterogeneous nuclear ribonucleoprotein H OS=Homo sapiens OX=9606 GN=HNRNPH1 PE=1 SV=4	13	4	5	4	449	49.2	6.3	19.81	4	HNRNPH1	88.1	82.7	110.3	117.8	100.4	100.6
P61978	Heterogeneous nuclear ribonucleoprotein K OS=Homo sapiens OX=9606 GN=HNRNPK PE=1 SV=1	14	6	7	6	463	50.9	5.54	18.21	6	HNRNPK	102.5	94.3	88.9	138.4	97.6	78.4
P52272	Heterogeneous nuclear ribonucleoprotein M OS=Homo sapiens OX=9606 GN=HNRNPM PE=1 SV=3	11	8	8	8	730	77.5	8.7	14.61	8	HNRNPM	101.4	91.4	94	124.1	100.6	88.5
Q00839	Heterogeneous nuclear ribonucleoprotein U OS=Homo sapiens OX=9606 GN=HNRNPU PE=1 SV=6	11	7	9	7	825	90.5	6	22.57	7	HNRNPU	118.2	102.4	102.5	111.8	88.5	76.6
Q86YZ3	Hornerin OS=Homo sapiens OX=9606 GN=HRNR PE=1 SV=2	12	10	17	10	2850	282.2	10.04	24.21	10	HRNR	121.8	145.8	85.2	83.1	90	74
P0DMV9	Heat shock 70 kDa protein 1B OS=Homo sapiens OX=9606 GN=HSPA1B PE=1 SV=1	18	10	16	7	641	70	5.66	31.61	10	HSPA1B	78.8	71.5	87.9	129.3	128.5	103.9
P11142	Heat shock cognate 71 kDa protein OS=Homo sapiens OX=9606 GN=HSPA8 PE=1 SV=1	19	10	11	7	646	70.9	5.52	20.13	10	HSPA8	72.6	71.9	95.1	131.9	127.6	100.8
P38646	Stress-70 protein, mitochondrial OS=Homo sapiens OX=9606 GN=HSPA9 PE=1 SV=2	3	2	2	2	679	73.6	6.16	2.53	2	HSPA9	83.1	73.1	88.3	120.7	117.2	117.5
P01859	Immunoglobulin heavy constant gamma 2 OS=Homo sapiens OX=9606 GN=IGHG2 PE=1 SV=2	3	1	2	1	326	35.9	7.59	5.19	1	IGHG2	93.5	87.5	110.1	117.7	101.2	90.1
A2NJV5	Immunoglobulin kappa variable 2-29 OS=Homo sapiens OX=9606 GN=IGKV2-29 PE=3 SV=2	17	3	21	2	120	13.1	7.28	17.47	3	IGKV2-29	92.1	94.5	129.4	94.7	102.4	86.8
A0A075B6R9	Probable non-functional immunoglobulin kappa variable 2D-24 OS=Homo sapiens OX=9606 GN=IGKV2D-24 PE=1 SV=1	9	2	16	1	120	13.1	8.87	3.26	2	IGKV2D-24	111.1	116.5	109.3	67.7	92.5	102.9
P01624	Immunoglobulin kappa variable 3-15 OS=Homo sapiens OX=9606 GN=IGKV3-15 PE=1 SV=2	13	2	2	2	115	12.5	5.19	2.15	2	IGKV3-15	119.7	80.5	107.5	119.7	85.9	86.8
P06312	Immunoglobulin kappa variable 4-1 OS=Homo sapiens OX=9606 GN=IGKV4-1 PE=1 SV=1	13	2	5	2	121	13.4	5.25	8.44	2	IGKV4-1	91.5	84.4	109	105.7	114.1	95.3
Q12906	Interleukin enhancer-binding factor 3 OS=Homo sapiens OX=9606 GN=ILF3 PE=1 SV=3	1	1	1	1	894	95.3	8.76	3.33	1	ILF3	86.8	98	100.6	128.9	102.3	83.3
Q8N5Z5	BTB/POZ domain-containing protein KCTD17 OS=Homo sapiens OX=9606 GN=KCTD17 PE=1 SV=3	5	1	3	1	321	35.6	4.86	10.58	1	KCTD17	111.8	82.9	96.6	157.9	84.4	66.3
Q9NXV2	BTB/POZ domain-containing protein KCTD5 OS=Homo sapiens OX=9606 GN=KCTD5 PE=1 SV=1	11	2	4	2	234	26.1	6.24	11.08	2	KCTD5	95.3	74	98.9	151.7	108.9	71.3
P52732	Kinesin-like protein KIF11 OS=Homo sapiens OX=9606 GN=KIF11 PE=1 SV=2	29	29	39	29	1056	119.1	5.64	87.61	29	KIF11	99.2	92.3	103.6	122.3	104.2	78.4
O94889	Kelch-like protein 18 OS=Homo sapiens OX=9606 GN=KLHL18 PE=1 SV=3	2	1	1	1	574	63.6	5.6	2.08	1	KLHL18	195.2	123.6	60.8	88.1	52.9	79.4
Q9UHB6	LIM domain and actin-binding protein 1 OS=Homo sapiens OX=9606 GN=LIMA1 PE=1 SV=1	1	1	1	1	759	85.2	6.84	2.31	1	LIMA1	110.6	84.9	92.3	116.7	110.5	85
P43243	Matrin-3 OS=Homo sapiens OX=9606 GN=MATR3 PE=1 SV=2	3	3	4	3	847	94.6	6.25	3.59	3	MATR3	124.4	74.9	95.3	139.6	94.4	71.4
P25205	DNA replication licensing factor MCM3 OS=Homo sapiens OX=9606 GN=MCM3 PE=1 SV=3	2	2	2	2	808	90.9	5.77	0	2	MCM3	122.7	84.4	81.2	129.5	91.1	91.1
P14174	Macrophage migration inhibitory factor OS=Homo sapiens OX=9606 GN=MIF PE=1 SV=4	6	1	1	1	115	12.5	7.88	0	1	MIF	72.4	89.3	114.6	125.8	118.6	79.3
P35579	Myosin-9 OS=Homo sapiens OX=9606 GN=MYH9 PE=1 SV=4	3	6	7	2	1960	226.4	5.6	7.29	6	MYH9	91.8	97.2	111.4	119.5	98.1	82
P55209	Nucleosome assembly protein 1-like 1 OS=Homo sapiens OX=9606 GN=NAP1L1 PE=1 SV=1	5	2	2	2	391	45.3	4.46	2.65	2	NAP1L1	109.6	74.3	92.6	148.7	86.8	88.1
P19338	Nucleolin OS=Homo sapiens OX=9606 GN=NCL PE=1 SV=3	9	8	9	8	710	76.6	4.7	12.93	8	NCL	87.8	87.3	91	147.3	110.1	76.5
P06748	Nucleophosmin OS=Homo sapiens OX=9606 GN=NPM1 PE=1 SV=2	14	5	5	5	294	32.6	4.78	8.44	5	NPM1	78.9	83.7	130.9	107.5	114	85
P11940	Polyadenylate-binding protein 1 OS=Homo sapiens OX=9606 GN=PABPC1 PE=1 SV=2	8	5	5	4	636	70.6	9.5	12.01	5	PABPC1	98.8	99.9	115.5	105.7	91.7	88.3
Q13310	Polyadenylate-binding protein 4 OS=Homo sapiens OX=9606 GN=PABPC4 PE=1 SV=1	2	2	2	1	644	70.7	9.26	4.54	2	PABPC4	87.3	86.7	98.5	131.8	91.7	104
P13667	Protein disulfide-isomerase A4 OS=Homo sapiens OX=9606 GN=PDIA4 PE=1 SV=2	4	3	3	3	645	72.9	5.07	6.39	3	PDIA4	100.2	95.2	78.7	148.4	80.4	97.2
Q16875	6-phosphofructo-2-kinase/fructose-2,6-bisphosphatase 3 OS=Homo sapiens OX=9606 GN=PFKFB3 PE=1 SV=1	5	3	4	3	520	59.6	8.21	3.94	3	PFKFB3	106.8	89	103.7	118	95.3	87.2
Q96HS1	Serine/threonine-protein phosphatase PGAM5, mitochondrial OS=Homo sapiens OX=9606 GN=PGAM5 PE=1 SV=2	6	1	1	1	289	32	8.68	2.72	1	PGAM5	81.4	102.9	107.6	125.8	87.8	94.5
O75688	Protein phosphatase 1B OS=Homo sapiens OX=9606 GN=PPM1B PE=1 SV=1	40	13	22	13	479	52.6	5.05	66.19	13	PPM1B	93.7	88.4	97.8	123.8	106.5	89.8
Q06830	Peroxiredoxin-1 OS=Homo sapiens OX=9606 GN=PRDX1 PE=1 SV=1	15	3	5	3	199	22.1	8.13	8.49	3	PRDX1	112.5	98.7	86.9	114.7	105.7	81.5
O14744	Protein arginine N-methyltransferase 5 OS=Homo sapiens OX=9606 GN=PRMT5 PE=1 SV=4	26	14	19	14	637	72.6	6.29	46.66	14	PRMT5	100	83.4	104.1	121.3	103.9	87.3
P98175	RNA-binding protein 10 OS=Homo sapiens OX=9606 GN=RBM10 PE=1 SV=3	12	10	15	10	930	103.5	5.97	37.53	10	RBM10	97.7	80.9	94.2	141.8	101.9	83.4
P38159	RNA-binding motif protein, X chromosome OS=Homo sapiens OX=9606 GN=RBMX PE=1 SV=3	19	7	8	7	391	42.3	10.05	8.77	7	RBMX	62.5	107.2	119	142.2	91.4	77.6
Q9BRS2	Serine/threonine-protein kinase RIO1 OS=Homo sapiens OX=9606 GN=RIOK1 PE=1 SV=2	4	2	4	2	568	65.5	6.19	6.11	2	RIOK1	104	87.9	95.7	162.1	75	75.3
P40429	60S ribosomal protein L13a OS=Homo sapiens OX=9606 GN=RPL13A PE=1 SV=2	3	1	1	1	203	23.6	10.93	1.86	1	RPL13A	61.8	51.1	85.9	149.8	148	103.4
P50914	60S ribosomal protein L14 OS=Homo sapiens OX=9606 GN=RPL14 PE=1 SV=4	14	3	3	3	215	23.4	10.93	7.35	3	RPL14	84.1	77.7	90.7	144.3	113.4	89.8
P61313	60S ribosomal protein L15 OS=Homo sapiens OX=9606 GN=RPL15 PE=1 SV=2	8	2	2	2	204	24.1	11.62	1.82	2	RPL15	88.4	70.4	86.6	151.3	111.2	92
Q07020	60S ribosomal protein L18 OS=Homo sapiens OX=9606 GN=RPL18 PE=1 SV=2	7	1	1	1	188	21.6	11.72	3.3	1	RPL18	74.1	88	114.9	106	141.5	75.6
P84098	60S ribosomal protein L19 OS=Homo sapiens OX=9606 GN=RPL19 PE=1 SV=1	9	1	1	1	196	23.5	11.47	4.37	1	RPL19	83.2	87	96.8	145.6	110.6	76.8
P61353	60S ribosomal protein L27 OS=Homo sapiens OX=9606 GN=RPL27 PE=1 SV=2	8	1	1	1	136	15.8	10.56	2.12	1	RPL27	76.8	92	103.8	133	110.1	84.3
P46776	60S ribosomal protein L27a OS=Homo sapiens OX=9606 GN=RPL27A PE=1 SV=2	7	1	1	1	148	16.6	11	2.35	1	RPL27A	80.3	102.3	74.4	132.1	117.5	93.4
P62899	60S ribosomal protein L31 OS=Homo sapiens OX=9606 GN=RPL31 PE=1 SV=1	14	2	2	2	125	14.5	10.54	2.35	2	RPL31	79.9	91.8	96	145.7	111.9	74.8
P36578	60S ribosomal protein L4 OS=Homo sapiens OX=9606 GN=RPL4 PE=1 SV=5	7	3	3	3	427	47.7	11.06	2.46	3	RPL4	80.3	94.6	112.8	97.6	118.2	96.5
P18124	60S ribosomal protein L7 OS=Homo sapiens OX=9606 GN=RPL7 PE=1 SV=1	13	2	2	2	248	29.2	10.65	2.47	2	RPL7	83.7	80.8	98.3	141.1	116.5	79.6
P05387	60S acidic ribosomal protein P2 OS=Homo sapiens OX=9606 GN=RPLP2 PE=1 SV=1	10	1	2	1	115	11.7	4.54	2.69	1	RPLP2	82	78.2	139.9	88.8	131.3	79.8
P62277	40S ribosomal protein S13 OS=Homo sapiens OX=9606 GN=RPS13 PE=1 SV=2	13	2	2	2	151	17.2	10.54	1.92	2	RPS13	100.4	99.5	104.3	111.3	101.5	83
P62263	40S ribosomal protein S14 OS=Homo sapiens OX=9606 GN=RPS14 PE=1 SV=3	14	1	1	1	151	16.3	10.05	3.99	1	RPS14	87.4	88.6	112.3	127.1	102.1	82.7
P62249	40S ribosomal protein S16 OS=Homo sapiens OX=9606 GN=RPS16 PE=1 SV=2	21	3	3	3	146	16.4	10.21	4.48	3	RPS16	121.8	86.8	88.9	124.7	91.7	86.1
P62269	40S ribosomal protein S18 OS=Homo sapiens OX=9606 GN=RPS18 PE=1 SV=3	20	4	6	4	152	17.7	10.99	12.73	4	RPS18	104.4	92.3	95.4	123.5	102	82.4
P60866	40S ribosomal protein S20 OS=Homo sapiens OX=9606 GN=RPS20 PE=1 SV=1	30	4	5	3	119	13.4	9.94	7.85	4	RPS20	114.1	88.7	107.4	117.7	80.3	91.8
P62851	40S ribosomal protein S25 OS=Homo sapiens OX=9606 GN=RPS25 PE=1 SV=1	9	1	2	1	125	13.7	10.11	4.39	1	RPS25	96.2	73.5	87.5	149.9	104.1	88.8
A0A2R8Y422	Ubiquitin-40S ribosomal protein S27a OS=Homo sapiens OX=9606 GN=RPS27AP5 PE=1 SV=1	28	4	13	4	156	18	9.47	22.35	4	RPS27	32.1	27.2	27.8	192.4	146.8	173.7
Q92736	Ryanodine receptor 2 OS=Homo sapiens OX=9606 GN=RYR2 PE=1 SV=3	0	1	1	1	4967	564.2	6.07	2.26	1	RYR2	189.1	96.2	79.3	58.6	74.6	102.1
O75533	Splicing factor 3B subunit 1 OS=Homo sapiens OX=9606 GN=SF3B1 PE=1 SV=3	5	4	5	4	1304	145.7	7.09	13.61	4	SF3B1	96	99.8	88.1	145.8	101.4	68.9
Q13435	Splicing factor 3B subunit 2 OS=Homo sapiens OX=9606 GN=SF3B2 PE=1 SV=2	2	2	2	2	895	100.2	5.67	5.09	2	SF3B2	91.7	124.3	78.5	166.9	72.5	66
Q15393	Splicing factor 3B subunit 3 OS=Homo sapiens OX=9606 GN=SF3B3 PE=1 SV=4	1	2	2	2	1217	135.5	5.26	2.06	2	SF3B3	75.1	103.3	79.3	163.4	95.1	83.9
P23246	Splicing factor, proline- and glutamine-rich OS=Homo sapiens OX=9606 GN=SFPQ PE=1 SV=2	4	2	3	2	707	76.1	9.44	7.61	2	SFPQ	72.8	114	121.5	131.7	75.2	84.6
P63208	S-phase kinase-associated protein 1 OS=Homo sapiens OX=9606 GN=SKP1 PE=1 SV=2	16	2	2	2	163	18.6	4.54	7.72	2	SKP1	0	7.3	17.1	151.9	224.2	199.4
O75643	U5 small nuclear ribonucleoprotein 200 kDa helicase OS=Homo sapiens OX=9606 GN=SNRNP200 PE=1 SV=2	0	1	1	1	2136	244.4	6.06	1.79	1	SNRNP200	77.8	82.1	66.9	168	110.3	94.9
Q9Y657	Spindlin-1 OS=Homo sapiens OX=9606 GN=SPIN1 PE=1 SV=3	10	2	2	2	262	29.6	6.96	6.29	2	SPIN1	101.2	101.6	98.6	115.7	100.3	82.6
Q9BUA3	Spindlin interactor and repressor of chromatin-binding protein OS=Homo sapiens OX=9606 GN=SPINDOC PE=1 SV=3	12	3	3	3	381	41	5.01	9.61	3	SPINDOC	95.4	75.3	112.2	126.4	113.5	77.2
Q01082	Spectrin beta chain, non-erythrocytic 1 OS=Homo sapiens OX=9606 GN=SPTBN1 PE=1 SV=2	2	5	5	5	2364	274.4	5.57	7.7	5	SPTBN1	94.3	82.7	92.3	131	109.7	89.9
Q9UQ35	Serine/arginine repetitive matrix protein 2 OS=Homo sapiens OX=9606 GN=SRRM2 PE=1 SV=2	2	4	4	4	2752	299.4	12.06	8.77	4	SRRM2	123.8	88.9	102.9	134.3	91	59.2
Q07955	Serine/arginine-rich splicing factor 1 OS=Homo sapiens OX=9606 GN=SRSF1 PE=1 SV=2	8	2	2	2	248	27.7	10.36	2.71	2	SRSF1	101.3	94.9	87.2	132.4	100.2	84
O75494	Serine/arginine-rich splicing factor 10 OS=Homo sapiens OX=9606 GN=SRSF10 PE=1 SV=1	9	2	2	2	262	31.3	11.27	0	2	SRSF10	91.5	94.5	76.4	165.8	86.4	85.5
Q16629	Serine/arginine-rich splicing factor 7 OS=Homo sapiens OX=9606 GN=SRSF7 PE=1 SV=1	11	3	3	3	238	27.4	11.82	4.75	3	SRSF7	99.6	85.8	113.6	118.8	108.7	73.5
Q15208	Serine/threonine-protein kinase 38 OS=Homo sapiens OX=9606 GN=STK38 PE=1 SV=1	11	4	4	2	465	54.2	7.15	6.93	4	STK38	98.1	82.5	138.5	84.6	126.6	69.7
Q9Y2H1	Serine/threonine-protein kinase 38-like OS=Homo sapiens OX=9606 GN=STK38L PE=1 SV=3	7	3	3	1	464	54	6.81	6.3	3	STK38L	102.9	87.4	106.5	107	92.9	103.2
O00338	Sulfotransferase 1C2 OS=Homo sapiens OX=9606 GN=SULT1C2 PE=1 SV=1	4	1	1	1	296	34.9	7.52	0	1	SULT1C2	163.9	125.7	66.2	59	81.8	103.3
O60506	Heterogeneous nuclear ribonucleoprotein Q OS=Homo sapiens OX=9606 GN=SYNCRIP PE=1 SV=2	7	4	5	4	623	69.6	8.59	6.3	4	SYNCRIP	97.3	84	99.6	136.3	100.3	82.4
Q9Y2W1	Thyroid hormone receptor-associated protein 3 OS=Homo sapiens OX=9606 GN=THRAP3 PE=1 SV=2	5	4	5	4	955	108.6	10.15	12.37	4	THRAP3	79.6	92.9	109.8	115.4	100.7	101.7
P68363	Tubulin alpha-1B chain OS=Homo sapiens OX=9606 GN=TUBA1B PE=1 SV=1	20	6	7	6	451	50.1	5.06	22.47	6	TUBA1B	87.3	86.6	96.8	129.4	113.9	86.1
P07437	Tubulin beta chain OS=Homo sapiens OX=9606 GN=TUBB PE=1 SV=2	31	9	13	3	444	49.6	4.89	35.14	9	TUBB	99	93.1	86.3	123.4	110.6	87.5
P49411	Elongation factor Tu, mitochondrial OS=Homo sapiens OX=9606 GN=TUFM PE=1 SV=2	6	2	2	2	452	49.5	7.61	3.4	2	TUFM	123.5	101.1	93.3	109.8	93.9	78.5
P10599	Thioredoxin OS=Homo sapiens OX=9606 GN=TXN PE=1 SV=3	9	1	1	1	105	11.7	4.92	2.01	1	TXN	108.7	97.5	92.7	104.7	96	100.4
O95881	Thioredoxin domain-containing protein 12 OS=Homo sapiens OX=9606 GN=TXNDC12 PE=1 SV=1	21	3	5	3	172	19.2	5.4	13.14	3	TXNDC12	99.5	90.6	130.4	90.9	102.2	86.3
Q01081	Splicing factor U2AF 35 kDa subunit OS=Homo sapiens OX=9606 GN=U2AF1 PE=1 SV=3	11	2	5	2	240	27.9	8.81	11.97	2	U2AF1	86.4	50	100.4	143	116.1	104.2
P26368	Splicing factor U2AF 65 kDa subunit OS=Homo sapiens OX=9606 GN=U2AF2 PE=1 SV=4	2	1	1	1	475	53.5	9.09	1.99	1	U2AF2	108.2	85.5	84.3	134.7	102.1	85.2
O95185	Netrin receptor UNC5C OS=Homo sapiens OX=9606 GN=UNC5C PE=1 SV=2	2	1	1	1	931	103.1	6.1	0	1	UNC5C	99.4	67	91.4	160.5	98.5	83.2
O14607	Histone demethylase UTY OS=Homo sapiens OX=9606 GN=UTY PE=1 SV=2	1	1	1	1	1347	149.5	7.75	0	1	UTY	69.4	81.6	97.1	156.3	137	58.5
P08670	Vimentin OS=Homo sapiens OX=9606 GN=VIM PE=1 SV=4	27	13	14	12	466	53.6	5.12	28.48	13	VIM	101.6	92.3	95.4	132.7	94.4	83.6
Q9BQA1	Methylosome protein 50 OS=Homo sapiens OX=9606 GN=WDR77 PE=1 SV=1	28	9	27	9	342	36.7	5.17	65.26	9	WDR77	94.7	82.4	100.9	127.4	106.8	87.8
P12956	X-ray repair cross-complementing protein 6 OS=Homo sapiens OX=9606 GN=XRCC6 PE=1 SV=2	4	2	2	2	609	69.8	6.64	2.53	2	XRCC6	50.7	123.7	113.3	127.1	119	66.1
P16989	Y-box-binding protein 3 OS=Homo sapiens OX=9606 GN=YBX3 PE=1 SV=4	5	1	1	1	372	40.1	9.77	3.97	1	YBX3	81.4	82.4	90.3	138.6	112.9	94.3
Q7Z7L7	Protein zer-1 homolog OS=Homo sapiens OX=9606 GN=ZER1 PE=1 SV=1	2	1	1	1	766	88.1	5.62	2.11	1	ZER1	88.6	88.6	102.2	116	111	93.5
